# An evolutionary leap in plant reproduction: From archegonia and motile sperm to embryo sacs and pollen tubes

**DOI:** 10.1101/2025.08.04.668594

**Authors:** Dan Chen, Liwen Tang, Feng Wang, Mengxia Zhang, Siyuan Zhen, Meng Xia, Qian Wu, Mengxing Cao, Pengfei Jia, Yalong Guo, Fei Chen, Xiongbo Peng, Jin Hu, Mengxiang Sun, Hongju Li, Liangsheng Zhang, Weicai Yang

## Abstract

The transition of plants from water to land marks a pivotal step in their evolutionary history, with the change in reproductive mode being the most fundamental. This change freed plant reproduction from aquatic dependence, fostering terrestrial life’s prosperity. Key to the shift from archegonial to embryo sac reproduction are pollen tube emergence and female gametophyte changes, though their evolutionary trajectories and mechanisms remain unclear. *Ginkgo*, a basal gymnosperm, occupies a pivotal position in this transition, retaining motile sperm, simplified archegonia, and primitive pollen tubes, making it an ideal model. To study how the transition between these two reproductive modes occurred, we collected transcriptome data from the reproductive organs of Ginkgo and evolutionarily representative species. Our findings reveal the MYB98-CRP-ECS module- critical for angiosperm pollen tube guidance—in *Ginkgo*’s mature archegonia, with pollen tubes containing guidance components. While egg cells are transcriptionally and functionally conserved across land plants, changes in the cell fate of other female gametophyte component cells drove the shift from archegonia to embryo sacs. Pollen tubes may originate from fern male gametophyte internalization and modification. These findings clarify the evolutionary path and molecular basis of this major reproductive transition.
