## Supplemental data 1 for "An evolutionary leap in plant reproduction: From archegonia and motile sperm to embryo sacs and pollen tubes"

### Sheet: Sheet1
# target name	query name	E-value
evm.model.chr9.66	CRP3420.trim	1.7e-49
evm.model.chr5.1367	CRP3420.trim	6e-10
evm.model.chr5.1366	CRP3420.trim	3.8e-08
evm.model.chr5.1361	CRP3420.trim	2.7e-06
evm.model.chr1.720	CRP3420.trim	5.4e-06
evm.model.chr10.523	CRP3860.trim	3.3e-41
evm.model.chr1.1502	CRP3860.trim	6e-41
evm.model.chr12.377	CRP3860.trim	1.2e-40
evm.model.chr12.371	CRP3860.trim	1.7e-40
evm.model.chr12.373	CRP3860.trim	1.9e-40
evm.model.chr12.370	CRP3860.trim	6e-40
evm.model.chr12.379	CRP3860.trim	1e-39
evm.model.chr10.524	CRP3860.trim	3.1e-35
evm.model.chr10.525	CRP3860.trim	4.5e-35
evm.model.chr1.1725	CRP3860.trim	5.1e-35
evm.model.chr1.1503	CRP3860.trim	1.4e-34
evm.model.chr1.3141	CRP3860.trim	1.7e-34
evm.model.chr1.1726	CRP3860.trim	4.3e-34
evm.model.chr10.977	CRP3860.trim	2e-33
evm.model.chr6.2062	CRP3860.trim	1.9e-29
evm.model.chr6.2063	CRP3860.trim	1.5e-28
evm.model.chr9.2140	CRP3860.trim	4.9e-26
evm.model.chr12.376	CRP3860.trim	7.6e-26
evm.model.chr12.375	CRP3860.trim	8.4e-26
evm.model.chr6.2065	CRP3860.trim	7.6e-25
evm.model.chr4.631	CRP3860.trim	9.6e-20
evm.model.chr12.372	CRP3860.trim	1.6e-19
evm.model.chr6.2064	CRP3860.trim	4.5e-18
evm.model.chr7.103	CRP3860.trim	3.4e-08
evm.model.chr11.755	CRP3860.trim	9.4e-06
evm.model.chr7.250	CRP4380.trim	4.1e-20
evm.model.chr10.515	CRP4380.trim	1e-14
evm.model.chr10.514	CRP4380.trim	3.5e-14
evm.model.chr7.393	CRP4380.trim	2.3e-08
evm.model.chr11.754	CRP4380.trim	2.9e-07
evm.model.chr12.737	CRP4380.trim	4.7e-06
evm.model.chr12.1452	CRP4380.trim	4.8e-06
evm.model.chr12.740	CRP4380.trim	6.4e-06
evm.model.chr7.80	CRP4430.trim	3.9e-11
evm.model.chr7.108	CRP4430.trim	4.9e-10
evm.model.chr7.99	CRP4430.trim	6.4e-09
evm.model.chr7.100	CRP4430.trim	9.4e-09
evm.model.chr7.104	CRP4430.trim	3.3e-08
evm.model.chr7.89	CRP4430.trim	7.4e-08
evm.model.chr7.112	CRP4430.trim	3.6e-07
evm.model.chr7.110	CRP4430.trim	6.2e-07
evm.model.chr7.107	CRP4430.trim	3.4e-06
evm.model.chr1.2385	CRP5330.trim	8.4e-18
evm.model.chr6.1632	CRP5700.trim	2.3e-106
evm.model.chr3.2031	CRP5700.trim	1.7e-88
evm.model.chr6.1628	CRP5700.trim	8.7e-76
evm.model.ctg92026.1	CRP5700.trim	2.7e-58
evm.model.chr6.1629	CRP5700.trim	2.3e-57
evm.model.chr6.1631	CRP5700.trim	2.2e-56
evm.model.chr4.1955	CRP5700.trim	6.6e-48
evm.model.chr4.1952	CRP5700.trim	8.4e-48
evm.model.chr4.311	CRP5700.trim	8.4e-48
evm.model.chr10.640	CRP5700.trim	3.1e-47
evm.model.chr9.2052	CRP5700.trim	4.1e-47
evm.model.chr4.246	CRP5700.trim	7.8e-47
evm.model.chr10.639	CRP5700.trim	4.8e-46
evm.model.chr10.641	CRP5700.trim	1.1e-44
evm.model.chr10.1316	CRP5700.trim	5.1e-44
evm.model.chr10.1312	CRP5700.trim	1.7e-43
evm.model.chr10.1311	CRP5700.trim	3e-41
evm.model.chr10.1318	CRP5700.trim	3.7e-40
evm.model.chr10.432	CRP5700.trim	2.3e-39
evm.model.chr10.1315	CRP5700.trim	1.4e-38
evm.model.chr6.1318	CRP5700.trim	7.4e-35
evm.model.chr6.1319	CRP5700.trim	1.4e-34
evm.model.chr10.1314	CRP5700.trim	5.7e-34
evm.model.chr6.1317	CRP5700.trim	4.4e-25
evm.model.chr4.312	CRP5700.trim	7.5e-17
evm.model.chr11.1270	CRP4680.trim	4.6e-35
evm.model.chr2.910	CRP4680.trim	8.2e-29
evm.model.chr2.908	CRP4680.trim	2.5e-26
evm.model.chr9.499	CRP4680.trim	5.1e-09
evm.model.chr1.1732	CRP4680.trim	1.2e-08
evm.model.chr7.111	CRP4680.trim	1.5e-08
evm.model.chr3.236	CRP4680.trim	4.7e-08
evm.model.chr7.101	CRP4680.trim	9e-08
evm.model.chr7.105	CRP4680.trim	1.3e-07
evm.model.chr10.1791	CRP4680.trim	2.7e-06
evm.model.chr1.371	CRP5940.trim	1.1e-23
evm.model.chr5.9	CRP5940.trim	1.4e-22
evm.model.chr1.3071	CRP0030.trim	7.4e-10
evm.model.chr1.2604	CRP0030.trim	8.1e-06
evm.model.chr1.1221	CRP6140.trim	7.7e-43
evm.model.chr1.1225	CRP6140.trim	2.5e-37
evm.model.chr1.1222	CRP6140.trim	1.8e-18
evm.model.chr1.2515	CRP3430.trim	1.4e-14
evm.model.chr5.1360	CRP3430.trim	4e-11
evm.model.chr5.1357	CRP3430.trim	2.7e-09
evm.model.chr5.1363	CRP3430.trim	5.4e-08
evm.model.chr9.111	CRP1605.trim	4.2e-31
evm.model.chr9.109	CRP1605.trim	7.3e-31
evm.model.chr6.1876	CRP1605.trim	1e-25
evm.model.chr9.110	CRP1605.trim	3e-23
evm.model.chr1.1476	CRP1605.trim	5.2e-11
evm.model.ctg41955.1	CRP1605.trim	5.7e-11
evm.model.chr6.1938	CRP1605.trim	1.4e-10
evm.model.chr6.1988	CRP1605.trim	2.2e-10
evm.model.chr2.1990	CRP1605.trim	2.4e-09
evm.model.chr2.93	CRP1780.trim	4.8e-28
evm.model.chr12.1753	CRP1780.trim	5.1e-23
evm.model.chr12.1751	CRP1780.trim	1.8e-22
evm.model.chr12.1711	CRP1780.trim	1.1e-14
evm.model.chr3.2434	CRP1780.trim	1.7e-12
evm.model.chr11.551	CRP1780.trim	1.7e-11
evm.model.chr2.1130	CRP1780.trim	2.1e-10
evm.model.chr6.2017	CRP1780.trim	4.9e-08
evm.model.chr10.1356	CRP4250.trim	1e-33
evm.model.chr10.1354	CRP4250.trim	4.6e-33
evm.model.chr10.1353	CRP4250.trim	4.7e-33
evm.model.chr10.1352	CRP4250.trim	1.7e-31
evm.model.chr10.1348	CRP4250.trim	2.3e-31
evm.model.chr10.1349	CRP4250.trim	3.9e-31
evm.model.chr10.1355	CRP4250.trim	1.6e-30
evm.model.chr10.1333	CRP4250.trim	3.6e-30
evm.model.chr10.1347	CRP4250.trim	1.7e-29
evm.model.chr5.969	CRP3300.trim	3.7e-35
evm.model.chr5.971	CRP3300.trim	7e-30
evm.model.chr5.970	CRP3300.trim	6.8e-29
evm.model.chr1.1828	CRP5730.trim	4.3e-12
evm.model.chr8.2089	CRP5730.trim	4.7e-12
evm.model.chr8.2087	CRP5730.trim	1.8e-11
evm.model.chr8.2074	CRP5730.trim	2.9e-11
evm.model.chr8.2090	CRP5730.trim	4.7e-11
evm.model.chr8.2086	CRP5730.trim	5.2e-11
evm.model.chr8.2085	CRP5730.trim	1.3e-10
evm.model.chr8.2088	CRP5730.trim	1.5e-10
evm.model.chr8.1730	CRP5730.trim	1.8e-10
evm.model.chr8.1413	CRP5730.trim	1.8e-10
evm.model.chr3.1448	CRP3080.trim	1.4e-35
evm.model.chr3.1884	CRP3080.trim	1.5e-35
evm.model.chr9.1795	CRP3080.trim	1.8e-30
evm.model.chr12.588	CRP3080.trim	1.5e-27
evm.model.chr10.1457	CRP3080.trim	9.3e-25
evm.model.chr7.368	CRP4220.trim	9.1e-25
evm.model.chr7.392	CRP4220.trim	8.6e-12
evm.model.chr1.1400	CRP3450.trim	4.9e-31
evm.model.chr4.1655	CRP3450.trim	1.7e-30
evm.model.chr7.106	CRP4550.trim	1.6e-11
evm.model.chr9.500	CRP4550.trim	1.6e-06
evm.model.chr7.109	CRP4550.trim	4.1e-06
evm.model.chr6.1600	CRP2855.trim	3.1e-19
evm.model.chr7.68	CRP2855.trim	9.8e-18
evm.model.chr5.1359	CRP3390.trim	1.3e-14
evm.model.chr12.738	CRP5040.trim	4.7e-07
evm.model.chr12.741	CRP5040.trim	1e-06
evm.model.chr7.56	CRP2850.trim	9.5e-165
evm.model.chr7.55	CRP2850.trim	1.5e-163
evm.model.chr10.391	CRP2850.trim	6.2e-160
evm.model.chr10.390	CRP2850.trim	2.1e-159
evm.model.chr10.389	CRP2850.trim	8.9e-130
evm.model.chr4.676	CRP2850.trim	1.6e-121
evm.model.chr6.1591	CRP2850.trim	3e-118
evm.model.chr3.1106	CRP2850.trim	4.7e-115
evm.model.chr3.1107	CRP2850.trim	2e-100
evm.model.chr7.86	CRP2850.trim	1.9e-22
evm.model.chr5.2068	CRP2850.trim	9.1e-21
evm.model.chr9.256	CRP4710.trim	6.9e-36
evm.model.chr10.2024	CRP4710.trim	1.7e-24
evm.model.chr9.253	CRP4710.trim	6.8e-20
evm.model.chr9.252	CRP4710.trim	8.8e-20
evm.model.chr9.255	CRP4710.trim	2e-18
evm.model.chr9.251	CRP4710.trim	8.7e-18
evm.model.chr9.254	CRP4710.trim	6.3e-15
evm.model.chr6.201	CRP4710.trim	3e-06
evm.model.chr4.1116	CRP3375.trim	5.4e-26
evm.model.chr6.880	CRP3375.trim	4.3e-06
evm.model.chr8.1102	CRP5550.trim	1.7e-16
evm.model.chr6.1349	CRP2420.trim	1.5e-74
evm.model.chr7.36	CRP2420.trim	7.8e-68
evm.model.chr1.1212	CRP6150.trim	6.3e-09
evm.model.chr4.1467	CRP4820.trim	1.5e-46
evm.model.chr4.1466	CRP4820.trim	1.6e-45
evm.model.chr4.1469	CRP4820.trim	2.4e-45
evm.model.chr4.1468	CRP4820.trim	6.4e-45
evm.model.chr4.1465	CRP4820.trim	9.5e-44
evm.model.chr5.722	CRP4820.trim	1.1e-43
evm.model.chr4.1464	CRP4820.trim	1.4e-43
evm.model.chr10.1572	CRP4820.trim	1.8e-43
evm.model.chr5.723	CRP4820.trim	1.4e-42
evm.model.chr5.725	CRP4820.trim	6.4e-42
evm.model.chr12.1386	CRP4820.trim	4.3e-41
evm.model.chr4.1173	CRP4820.trim	8.3e-24
evm.model.chr12.1635	CRP4820.trim	1.5e-12
evm.model.chr12.1636	CRP4820.trim	4.3e-12
evm.model.chr12.1634	CRP4820.trim	7e-12
evm.model.chr12.1633	CRP4820.trim	1.7e-11
evm.model.chr12.1637	CRP4820.trim	2.9e-10
evm.model.chr10.1046	CRP0020.trim	1.7e-09
evm.model.chr8.1493	CRP4900.trim	2e-16
evm.model.chr1.2716	CRP4630.trim	7.6e-06
evm.model.chr11.717	CRP3440.trim	4.8e-08
evm.model.chr10.926	CRP3840.trim	4.9e-34
evm.model.chr10.925	CRP3840.trim	1.7e-32
evm.model.chr6.172	CRP5800.trim	4.8e-83
evm.model.chr10.126	CRP5800.trim	4.4e-45
evm.model.chr10.127	CRP5800.trim	4.5e-45
evm.model.chr10.128	CRP5800.trim	2e-38
evm.model.chr2.2158	CRP5800.trim	1.2e-30
evm.model.chr1.2605	CRP0000.trim	9.3e-10
evm.model.chr8.1664	CRP3210.trim	1e-35
evm.model.chr10.2018	CRP3610.trim	6.8e-11
evm.model.chr6.118	CRP2700.trim	9.6e-30
evm.model.chr6.119	CRP2700.trim	1.3e-29
evm.model.chr8.1509	CRP2700.trim	1.3e-27
evm.model.chr12.1721	CRP2700.trim	1.4e-27
evm.model.chr7.1554	CRP2700.trim	3.6e-27
evm.model.chr6.1570	CRP2700.trim	1.2e-26
evm.model.chr7.1553	CRP2700.trim	3.8e-25
evm.model.chr10.329	CRP2700.trim	7.6e-25
evm.model.chr4.323	CRP2700.trim	1.1e-23
evm.model.chr7.1555	CRP2700.trim	1.5e-23
evm.model.chr8.1086	CRP3020.trim	5e-57
evm.model.chr1.2005	CRP3020.trim	5.2e-57
evm.model.chr8.1087	CRP3020.trim	5.5e-57
evm.model.chr4.272	CRP3020.trim	7.4e-51
evm.model.chr12.739	CRP4970.trim	9.7e-06
evm.model.chr3.1393	CRP3380.trim	9.5e-12
evm.model.chr8.1923	CRP6250.trim	2.5e-134
evm.model.chr6.631	CRP3800.trim	4.4e-16
evm.model.chr10.933	CRP3800.trim	4.1e-15
