## Supplemental data 4 for "An evolutionary leap in plant reproduction: From archegonia and motile sperm to embryo sacs and pollen tubes"

### Sheet: KEGG
GO_Name	GO_ID	GO_Level	P_value	Enrichment Score	Hits Genes Counts InSelected Set	Hits Genes Counts In Background	All Genes Counts In Selected Set	All Genes Counts In Background	Genes Of Selected Set In GO term
biological_process	GO:0008150	0	1	1	531	10020	531	10020	evm.model.chr11.619,evm.model.chr11.617,evm.model.chr10.809,evm.model.chr11.1732,evm.model.chr10.807,evm.model.chr11.606,evm.model.chr12.1589,evm.model.chr12.412,evm.model.chr11.1719,evm.model.chr1.1462,evm.model.chr1.2792,evm.model.chr10.815,evm.model.chr11.1705,evm.model.chr11.1703,evm.model.chr11.1709,evm.model.chr1.1496,evm.model.chr1.2340,evm.model.chr11.1706,evm.model.chr1.1490,evm.model.ch…
cellular process	GO:0009987	2	0.980521	0.968025	452	8811	531	10020	evm.model.chr11.619,evm.model.chr11.617,evm.model.chr10.809,evm.model.chr11.1732,evm.model.chr10.807,evm.model.chr11.606,evm.model.chr12.412,evm.model.chr11.1719,evm.model.chr1.1462,evm.model.chr10.815,evm.model.chr11.1705,evm.model.chr11.1703,evm.model.chr11.1709,evm.model.chr1.2340,evm.model.chr11.1706,evm.model.chr1.1490,evm.model.chr11.1711,evm.model.chr9.1267,evm.model.chr1.810,evm.model.chr…
metabolic process	GO:0008152	2	0.0914432	1.03507	403	7347	531	10020	evm.model.chr11.619,evm.model.chr11.617,evm.model.chr10.809,evm.model.chr11.1732,evm.model.chr10.807,evm.model.chr11.606,evm.model.chr12.412,evm.model.chr11.1719,evm.model.chr1.1462,evm.model.chr1.2792,evm.model.chr10.815,evm.model.chr11.1705,evm.model.chr11.1703,evm.model.chr11.1709,evm.model.chr1.1496,evm.model.chr1.2340,evm.model.chr11.1706,evm.model.chr1.1490,evm.model.chr11.1711,evm.model.ch…
biosynthetic process	GO:0009058	3	0.880632	0.943276	208	4161	531	10020	evm.model.chr11.619,evm.model.chr10.809,evm.model.chr11.606,evm.model.chr12.412,evm.model.chr11.1719,evm.model.chr10.815,evm.model.chr11.1705,evm.model.chr11.1703,evm.model.chr11.1709,evm.model.chr1.2340,evm.model.chr11.1706,evm.model.chr1.1490,evm.model.chr11.1711,evm.model.chr11.1762,evm.model.chr11.654,evm.model.chr11.639,evm.model.chr11.1753,evm.model.chr11.628,evm.model.chr2.641,evm.model.ch…
response to stress	GO:0006950	3	0.0182357	1.15019	165	2707	531	10020	evm.model.chr11.619,evm.model.chr1.2792,evm.model.chr11.1705,evm.model.chr11.1709,evm.model.chr11.1706,evm.model.chr1.1490,evm.model.chr11.1711,evm.model.chr1.813,evm.model.chr11.1762,evm.model.chr12.1151,evm.model.chr11.628,evm.model.chr1.2378,evm.model.chr10.838,evm.model.chr10.1955,evm.model.chr10.1954,evm.model.chr10.1956,evm.model.chr11.1319,evm.model.chr1.434,evm.model.chr11.200,evm.model.c…
anatomical structure development解剖结构发育	GO:0048856	3	0.064094	1.10722	164	2795	531	10020	evm.model.chr12.1589,evm.model.chr10.815,evm.model.chr11.1703,evm.model.chr1.1496,evm.model.chr1.2340,evm.model.chr9.1267,evm.model.chr1.813,evm.model.chr11.657,evm.model.chr11.1762,evm.model.chr1.874,evm.model.chr1.2387,evm.model.chr11.1753,evm.model.chr2.641,evm.model.chr1.2378,evm.model.chr1.859,evm.model.chr10.838,evm.model.chr10.1954,evm.model.chr10.1956,evm.model.chr11.1319,evm.model.chr1.4…
response to chemical	GO:0042221	3	0.192538	1.06063	163	2900	531	10020	evm.model.chr11.619,evm.model.chr10.807,evm.model.chr1.2792,evm.model.chr11.1703,evm.model.chr9.1267,evm.model.chr12.868,evm.model.chr11.657,evm.model.chr11.1762,evm.model.chr1.1054,evm.model.chr12.1150,evm.model.chr11.1750,evm.model.chr11.628,evm.model.chr1.859,evm.model.chr10.838,evm.model.chr10.1955,evm.model.chr10.1954,evm.model.chr10.1956,evm.model.chr11.1319,evm.model.chr1.434,evm.model.chr…
nucleobase-containing compound metabolic process	GO:0006139	4	0.77245	0.954566	151	2985	531	10020	evm.model.chr10.809,evm.model.chr11.606,evm.model.chr1.1462,evm.model.chr10.815,evm.model.chr11.1705,evm.model.chr11.1703,evm.model.chr11.1709,evm.model.chr1.2340,evm.model.chr11.1706,evm.model.chr1.1490,evm.model.chr11.1711,evm.model.chr12.453,evm.model.chr11.1762,evm.model.chr1.1054,evm.model.chr1.1055,evm.model.chr1.1050,evm.model.chr2.641,evm.model.chr1.2378,evm.model.chr1.859,evm.model.chr10…
multicellular organism development	GO:0007275	4	0.040878	1.13713	143	2373	531	10020	evm.model.chr12.1589,evm.model.chr10.815,evm.model.chr1.1496,evm.model.chr1.2340,evm.model.chr9.1267,evm.model.chr1.813,evm.model.chr11.657,evm.model.chr11.1762,evm.model.chr1.874,evm.model.chr1.2387,evm.model.chr11.1753,evm.model.chr2.641,evm.model.chr1.2378,evm.model.chr1.859,evm.model.chr10.838,evm.model.chr10.1954,evm.model.chr10.1956,evm.model.chr11.1319,evm.model.chr1.436,evm.model.chr10.87…
protein metabolic process	GO:0019538	4	0.463796	1.01019	128	2391	531	10020	evm.model.chr11.1732,evm.model.chr10.807,evm.model.chr11.1719,evm.model.chr1.810,evm.model.chr1.813,evm.model.chr1.1035,evm.model.chr1.2387,evm.model.chr12.1174,evm.model.chr10.5,evm.model.chr1.436,evm.model.chr10.1979,evm.model.chr10.401,evm.model.chr10.402,evm.model.chr1.490,evm.model.chr11.1378,evm.model.chr1.488,evm.model.chr1.489,evm.model.chr11.258,evm.model.chr11.1285,evm.model.chr10.1587,…
response to external stimulus	GO:0009605	3	5.8376e-06	1.49224	110	1391	531	10020	evm.model.chr12.1589,evm.model.chr11.1705,evm.model.chr11.1709,evm.model.chr11.1706,evm.model.chr11.1711,evm.model.chr12.868,evm.model.chr11.657,evm.model.chr12.1151,evm.model.chr1.2378,evm.model.chr10.1955,evm.model.chr10.1954,evm.model.chr10.1956,evm.model.chr11.1319,evm.model.chr10.871,evm.model.chr10.401,evm.model.chr10.402,evm.model.chr11.672,evm.model.chr10.456,evm.model.chr1.490,evm.model.…
response to abiotic stimulus	GO:0009628	3	0.775883	0.938563	95	1910	531	10020	evm.model.chr11.619,evm.model.chr10.809,evm.model.chr12.1589,evm.model.chr12.412,evm.model.chr1.813,evm.model.chr11.1762,evm.model.chr11.628,evm.model.chr10.838,evm.model.chr1.434,evm.model.chr10.871,evm.model.chr11.672,evm.model.chr10.456,evm.model.chr11.251,evm.model.chr5.1122,evm.model.chr11.1285,evm.model.chr5.2083,evm.model.chr10.1179,evm.model.chr1.1438,evm.model.chr1.1425,evm.model.chr10.1…
cellular component organization	GO:0016043	4	0.999955	0.722814	94	2454	531	10020	evm.model.chr11.1719,evm.model.chr10.815,evm.model.chr11.1703,evm.model.chr1.2340,evm.model.chr11.1762,evm.model.chr11.1750,evm.model.chr2.641,evm.model.chr10.401,evm.model.chr10.402,evm.model.chr10.456,evm.model.chr11.1299,evm.model.chr11.187,evm.model.chr11.188,evm.model.chr10.1551,evm.model.chr1.2700,evm.model.chr10.2004,evm.model.chr10.2037,evm.model.chr1.1438,evm.model.chr10.1118,evm.model.c…
protein modification process	GO:0036211	5	0.184571	1.09374	91	1570	531	10020	evm.model.chr11.1732,evm.model.chr10.807,evm.model.chr1.810,evm.model.chr1.813,evm.model.chr1.2387,evm.model.chr12.1174,evm.model.chr10.5,evm.model.chr10.401,evm.model.chr10.402,evm.model.chr1.490,evm.model.chr11.1378,evm.model.chr1.488,evm.model.chr1.489,evm.model.chr11.258,evm.model.chr11.1285,evm.model.chr10.1587,evm.model.chr10.1589,evm.model.chr10.1583,evm.model.chr10.1118,evm.model.chr10.11…
response to biotic stimulus	GO:0009607	3	1.64949e-06	1.64169	87	1000	531	10020	evm.model.chr11.1705,evm.model.chr11.1709,evm.model.chr11.1706,evm.model.chr11.1711,evm.model.chr11.657,evm.model.chr12.1151,evm.model.chr10.1955,evm.model.chr10.1954,evm.model.chr10.1956,evm.model.chr11.1319,evm.model.chr10.401,evm.model.chr10.402,evm.model.chr11.672,evm.model.chr10.456,evm.model.chr1.490,evm.model.chr1.488,evm.model.chr1.489,evm.model.chr11.258,evm.model.chr11.1297,evm.model.ch…
post-embryonic development	GO:0009791	3	0.0731474	1.15939	87	1416	531	10020	evm.model.chr12.1589,evm.model.chr10.815,evm.model.chr1.2340,evm.model.chr1.813,evm.model.chr11.1762,evm.model.chr1.874,evm.model.chr2.641,evm.model.chr1.2378,evm.model.chr10.838,evm.model.chr1.436,evm.model.chr10.883,evm.model.chr12.479,evm.model.chr11.1299,evm.model.chr10.1551,evm.model.chr11.1285,evm.model.chr10.1151,evm.model.chr5.2083,evm.model.chr1.1438,evm.model.chr1.1433,evm.model.chr1.14…
reproductive process	GO:0022414	2	0.429447	1.02355	78	1438	531	10020	evm.model.chr12.1589,evm.model.chr10.815,evm.model.chr1.2340,evm.model.chr1.813,evm.model.chr2.641,evm.model.chr10.838,evm.model.chr1.436,evm.model.chr10.883,evm.model.chr12.479,evm.model.chr11.1299,evm.model.chr11.1285,evm.model.chr10.1151,evm.model.chr5.2083,evm.model.chr10.2037,evm.model.chr10.1109,evm.model.chr10.50,evm.model.chr10.51,evm.model.chr10.54,evm.model.chr10.1132,evm.model.chr10.93…
catabolic process	GO:0009056	3	0.178333	1.1109	73	1240	531	10020	evm.model.chr11.619,evm.model.chr11.617,evm.model.chr1.1035,evm.model.chr11.628,evm.model.chr12.1174,evm.model.chr10.1955,evm.model.chr10.1954,evm.model.chr10.1956,evm.model.chr11.1319,evm.model.chr11.251,evm.model.chr10.1567,evm.model.chr10.1561,evm.model.chr10.1587,evm.model.chr10.1589,evm.model.chr10.1583,evm.model.chr1.1809,evm.model.chr1.1805,evm.model.chr10.1515,evm.model.chr12.816,evm.mode…
transport	GO:0006810	4	0.993501	0.782179	72	1737	531	10020	evm.model.chr11.1719,evm.model.chr9.1267,evm.model.chr12.868,evm.model.chr11.657,evm.model.chr11.655,evm.model.chr1.3234,evm.model.chr10.871,evm.model.chr10.873,evm.model.chr11.200,evm.model.chr10.401,evm.model.chr10.402,evm.model.chr10.435,evm.model.chr10.1937,evm.model.chr11.246,evm.model.chr5.1122,evm.model.chr10.1521,evm.model.chr10.1151,evm.model.chr10.2037,evm.model.chr1.2733,evm.model.chr1…
response to endogenous stimulus	GO:0009719	3	0.801072	0.919543	71	1457	531	10020	evm.model.chr11.1703,evm.model.chr11.1762,evm.model.chr12.1150,evm.model.chr1.859,evm.model.chr10.1954,evm.model.chr10.1956,evm.model.chr11.1319,evm.model.chr10.871,evm.model.chr10.873,evm.model.chr10.401,evm.model.chr10.402,evm.model.chr11.672,evm.model.chr10.460,evm.model.chr5.1122,evm.model.chr11.1285,evm.model.chr1.2706,evm.model.chr11.193,evm.model.chr1.2708,evm.model.chr1.2744,evm.model.chr…
cell communication	GO:0007154	3	0.905752	0.874435	69	1489	531	10020	evm.model.chr10.809,evm.model.chr11.1703,evm.model.chr1.810,evm.model.chr12.868,evm.model.chr1.1054,evm.model.chr10.871,evm.model.chr10.873,evm.model.chr10.401,evm.model.chr10.402,evm.model.chr1.490,evm.model.chr1.488,evm.model.chr1.489,evm.model.chr11.258,evm.model.chr11.1285,evm.model.chr1.1432,evm.model.chr1.917,evm.model.chr1.914,evm.model.chr1.916,evm.model.chr1.915,evm.model.chr10.1132,evm.…
signal transduction	GO:0007165	5	0.886388	0.873474	58	1253	531	10020	evm.model.chr10.809,evm.model.chr11.1703,evm.model.chr1.810,evm.model.chr1.1054,evm.model.chr10.871,evm.model.chr10.873,evm.model.chr10.401,evm.model.chr10.402,evm.model.chr1.490,evm.model.chr1.488,evm.model.chr1.489,evm.model.chr11.258,evm.model.chr11.1285,evm.model.chr1.1432,evm.model.chr1.917,evm.model.chr1.914,evm.model.chr1.916,evm.model.chr1.915,evm.model.chr10.1132,evm.model.chr1.2434,evm.…
lipid metabolic process	GO:0006629	4	0.18761	1.13354	51	849	531	10020	evm.model.chr11.617,evm.model.chr12.412,evm.model.chr1.2792,evm.model.chr11.654,evm.model.chr11.1753,evm.model.chr11.672,evm.model.chr10.1567,evm.model.chr10.1561,evm.model.chr1.1809,evm.model.chr1.1805,evm.model.chr1.1834,evm.model.chr1.1438,evm.model.chr1.1425,evm.model.chr1.1443,evm.model.chr12.46,evm.model.chr12.1014,evm.model.chr1.2006,evm.model.chr1.772,evm.model.chr11.773,evm.model.chr11.7…
cell differentiation	GO:0030154	4	0.40786	1.0419	45	815	531	10020	evm.model.chr11.1703,evm.model.chr1.2340,evm.model.chr11.657,evm.model.chr2.641,evm.model.chr1.2378,evm.model.chr10.871,evm.model.chr12.471,evm.model.chr12.472,evm.model.chr11.672,evm.model.chr10.1151,evm.model.chr10.2037,evm.model.chr1.1433,evm.model.chr10.50,evm.model.chr10.51,evm.model.chr11.1814,evm.model.chr12.25,evm.model.chr12.1071,evm.model.chr10.525,evm.model.chr1.2841,evm.model.chr1.240…
secondary metabolic process	GO:0019748	3	0.00597272	1.56866	34	409	531	10020	evm.model.chr11.619,evm.model.chr11.628,evm.model.chr2.641,evm.model.chr1.3245,evm.model.chr10.456,evm.model.chr11.193,evm.model.chr5.2083,evm.model.chr12.46,evm.model.chr1.3310,evm.model.chr12.109,evm.model.chr10.571,evm.model.chr10.584,evm.model.chr1.8,evm.model.chr1.60,evm.model.chr1.2568,evm.model.chr12.1346,evm.model.chr1.1259,evm.model.chr10.615,evm.model.chr12.678,evm.model.chr1.3068,evm.m…
growth	GO:0040007	2	0.508816	1.00762	33	618	531	10020	evm.model.chr11.657,evm.model.chr11.1762,evm.model.chr2.641,evm.model.chr10.871,evm.model.chr10.2037,evm.model.chr1.1425,evm.model.chr1.2471,evm.model.chr1.1168,evm.model.chr10.525,evm.model.chr11.1469,evm.model.chr1.95,evm.model.chr12.923,evm.model.chr12.975,evm.model.chr10.1231,evm.model.chr1.60,evm.model.chr1.2420,evm.model.chr1.607,evm.model.chr1.1259,evm.model.chr12.203,evm.model.chr11.1513,…
response to light stimulus	GO:0009416	5	0.959884	0.748152	27	681	531	10020	evm.model.chr10.809,evm.model.chr12.412,evm.model.chr11.1762,evm.model.chr11.1285,evm.model.chr5.2083,evm.model.chr1.1438,evm.model.chr1.1443,evm.model.chr10.1132,evm.model.chr11.701,evm.model.chr12.25,evm.model.chr1.2471,evm.model.chr12.169,evm.model.chr11.292,evm.model.chr1.95,evm.model.chr1.1522,evm.model.chr12.975,evm.model.chr1.1259,evm.model.chr12.634,evm.model.chr11.1090,evm.model.chr11.10…
cell growth	GO:0016049	3	0.48614	1.02231	24	443	531	10020	evm.model.chr11.657,evm.model.chr11.1762,evm.model.chr2.641,evm.model.chr10.871,evm.model.chr10.2037,evm.model.chr1.1168,evm.model.chr10.525,evm.model.chr1.95,evm.model.chr12.975,evm.model.chr10.1231,evm.model.chr1.60,evm.model.chr1.2420,evm.model.chr1.607,evm.model.chr1.1259,evm.model.chr11.1513,evm.model.chr12.678,evm.model.chr11.1511,evm.model.chr12.371,evm.model.chr12.376,evm.model.chr12.359,…
carbohydrate metabolic process	GO:0005975	4	0.70949	0.911788	23	476	531	10020	evm.model.chr1.874,evm.model.chr11.639,evm.model.chr2.641,evm.model.chr10.838,evm.model.chr11.251,evm.model.chr10.1515,evm.model.chr10.1121,evm.model.chr10.54,evm.model.chr11.773,evm.model.chr11.764,evm.model.chr1.778,evm.model.chr1.2825,evm.model.chr10.2126,evm.model.chr11.85,evm.model.chr1.607,evm.model.chr12.1346,evm.model.chr1.1246,evm.model.chr11.1566,evm.model.chr1.3068,evm.model.chr1.3067,…
flower development	GO:0009908	7	0.436062	1.05099	22	395	531	10020	evm.model.chr12.1589,evm.model.chr2.641,evm.model.chr10.883,evm.model.chr12.479,evm.model.chr10.1109,evm.model.chr10.2092,evm.model.chr12.1476,evm.model.chr12.25,evm.model.chr1.1168,evm.model.chr11.1469,evm.model.chr1.2828,evm.model.chr1.95,evm.model.chr1.1522,evm.model.chr12.634,evm.model.chr1.1363,evm.model.chr10.737,evm.model.chr10.1855,evm.model.chr1.585,evm.model.chr5.243,evm.model.chr12.724…
programmed cell death	GO:0012501	4	0.00300063	1.92365	21	206	531	10020	evm.model.chr1.2387,evm.model.chr2.641,evm.model.chr11.672,evm.model.chr1.29,evm.model.chr10.1263,evm.model.chr12.691,evm.model.chr10.1711,evm.model.chr11.1090,evm.model.chr11.1089,evm.model.chr11.1087,evm.model.chr10.190,evm.model.chr1.2519,evm.model.chr10.1382,evm.model.chr10.1381,evm.model.chr10.1379,evm.model.chr10.1375,evm.model.chr10.1376,evm.model.chr12.1246,evm.model.chr10.1807,evm.model.…
cell cycle	GO:0007049	3	0.985416	0.659792	20	572	531	10020	evm.model.chr10.5,evm.model.chr10.1109,evm.model.chr1.1149,evm.model.chr11.1403,evm.model.chr12.550,evm.model.chr10.581,evm.model.chr1.2825,evm.model.chr10.2126,evm.model.chr1.607,evm.model.chr1.1246,evm.model.chr12.691,evm.model.chr11.99,evm.model.chr10.1307,evm.model.chr1.259,evm.model.chr1.2911,evm.model.chr1.516,evm.model.chr1.517,evm.model.chr10.775,evm.model.chr10.1481,evm.model.chr12.724,
regulation of molecular function	GO:0065009	3	0.719971	0.900719	20	419	531	10020	evm.model.chr11.1762,evm.model.chr10.401,evm.model.chr10.402,evm.model.chr12.1487,evm.model.chr11.773,evm.model.chr10.953,evm.model.chr11.764,evm.model.chr10.955,evm.model.chr1.774,evm.model.chr12.1526,evm.model.chr9.1893,evm.model.chr9.1895,evm.model.chr9.1896,evm.model.chr1.233,evm.model.chr1.2911,evm.model.chr1.1628,evm.model.chr11.551,evm.model.chr12.1711,evm.model.chr10.271,evm.model.chr10.1…
embryo development	GO:0009790	5	0.96323	0.697456	18	487	531	10020	evm.model.chr10.815,evm.model.chr1.436,evm.model.chr10.1151,evm.model.chr10.50,evm.model.chr10.51,evm.model.chr10.930,evm.model.chr1.705,evm.model.chr10.2065,evm.model.chr10.2066,evm.model.chr1.1517,evm.model.chr1.2841,evm.model.chr1.805,evm.model.chr1.2895,evm.model.chr11.421,evm.model.chr12.678,evm.model.chr12.320,evm.model.chr10.760,evm.model.chr2.835,
DNA metabolic process	GO:0006259	6	0.993652	0.600732	17	534	531	10020	evm.model.chr1.2700,evm.model.chr11.1403,evm.model.chr11.1448,evm.model.chr12.691,evm.model.chr12.678,evm.model.chr11.99,evm.model.chr10.108,evm.model.chr1.516,evm.model.chr1.517,evm.model.chr12.313,evm.model.chr10.775,evm.model.chr1.3137,evm.model.chr11.1242,evm.model.chr10.260,evm.model.chr1.155,evm.model.chr10.1481,evm.model.chr12.724,
epigenetic regulation of gene expression	GO:0040029	9	0.877588	0.715452	8	211	531	10020	evm.model.chr10.1551,evm.model.chr12.25,evm.model.chr1.1168,evm.model.chr11.1448,evm.model.chr11.1485,evm.model.chr10.108,evm.model.chr12.17,evm.model.chr4.2284,
tropism	GO:0009606	4	0.191946	1.48416	7	89	531	10020	evm.model.chr12.1589,evm.model.chr10.871,evm.model.chr11.701,evm.model.chr11.292,evm.model.chr1.2401,evm.model.chr12.678,evm.model.chr1.2911,
cellular homeostasis	GO:0019725	3	0.889404	0.687971	7	192	531	10020	evm.model.chr11.246,evm.model.chr5.1122,evm.model.chr7.2081,evm.model.chr12.678,evm.model.chr10.1313,evm.model.chr10.1778,evm.model.chr1.154,
pollination	GO:0009856	3	0.925653	0.62209	6	182	531	10020	evm.model.chr10.2037,evm.model.chr11.1513,evm.model.chr11.1511,evm.model.chr10.1711,evm.model.chr12.359,evm.model.chr5.243,
translation	GO:0006412	6	0.999261	0.366409	6	309	531	10020	evm.model.chr1.436,evm.model.chr10.1120,evm.model.chr10.2092,evm.model.chr1.1599,evm.model.chr11.1832,evm.model.chr11.1662,
circadian rhythm	GO:0007623	3	0.530993	1.02928	6	110	531	10020	evm.model.chr1.3310,evm.model.chr11.292,evm.model.chr11.1566,evm.model.chr10.150,evm.model.chr1.2638,evm.model.chr1.2637,
generation of precursor metabolites and energy	GO:0006091	4	0.996715	0.389877	5	242	531	10020	evm.model.chr12.412,evm.model.chr1.1035,evm.model.chr1.1438,evm.model.chr1.1443,evm.model.chr1.751,
cell-cell signaling	GO:0007267	5	0.545833	1.03398	4	73	531	10020	evm.model.chr1.2870,evm.model.chr11.577,evm.model.chr11.551,evm.model.chr12.1711,
photosynthesis	GO:0015979	4	0.99691	0.258494	2	146	531	10020	evm.model.chr12.412,evm.model.chr10.1061,

### Sheet: pollination
Ginkgo ID	Arabidopsis	E value			Description	Curator_summary	Curator_summary
evm.model.chr10.2037	AT2G02040.1	1.51e-101	307	protein_coding	peptide transporter 2	Encodes a di- and tri-peptide transporter that recognizes a variety of different amino acid combinations. Expression of the transcripts for this gene can be detected in the embryo through in situ hybridization. This protein does not have nitrate transporter activity based on oocyte transport assays. Enhances water uptake during聽early seed germination.	peptide transporter 2;(source:Araport11)
evm.model.chr10.2037	AT2G37900.2	1.05e-55	186	protein_coding	NULL		Major facilitator superfamily protein;(source:Araport11)
evm.model.chr10.2037	AT2G02020.2	1.18e-66	215	protein_coding	Major facilitator superfamily protein	NULL	Major facilitator superfamily protein;(source:Araport11)
evm.model.chr10.2037	AT1G72140.1	1.33e-67	219	protein_coding	Major facilitator superfamily protein	Tonoplast localized pH dependent, low affinity nitrogen transporter.In shoots, expressed in leaf veins and mesophyll. In roots, GUS activity was detected in root vascular stele. More highly expressed in roots.	Major facilitator superfamily protein;(source:Araport11)
evm.model.chr10.2037	AT2G02040.1	1.51e-101	307	protein_coding	peptide transporter 2	Encodes a di- and tri-peptide transporter that recognizes a variety of different amino acid combinations. Expression of the transcripts for this gene can be detected in the embryo through in situ hybridization. This protein does not have nitrate transporter activity based on oocyte transport assays. Enhances water uptake during聽early seed germination.	peptide transporter 2;(source:Araport11)
evm.model.chr10.2037	AT3G54140.1	3.27e-126	370	protein_coding	peptide transporter 1	Encodes a di- and tri-peptide transporter that recognizes a variety of different amino acid combinations. GFP-tagged PTR1 localizes to the plasma membrane and has 8 to 11 predicted transmembrane domains. PTR1 is expressed in a number of different vascular tissues throughout the plant based on promoter:GUS expression analysis. ptr1 mutants have a lower dry weight than wild type plants when both ar…	peptide transporter 1;(source:Araport11)
evm.model.chr10.2037	AT5G01180.1	8.82e-130	379	protein_coding	peptide transporter 5	Encodes a dipeptide transporter expressed in pollen and ovules during early seed development. GFP-tagged PTR5 localizes to the plasma membrane.	peptide transporter 5;(source:Araport11)
evm.model.chr11.1513	AT5G14310.1	0.87	32	protein_coding	carboxyesterase 16	NULL	carboxyesterase 16;(source:Araport11)
evm.model.chr11.1513	AT5G06570.3	1.15e-47	164	protein_coding	NULL		alpha/beta-Hydrolases superfamily protein;(source:Araport11)
evm.model.chr11.1513	AT5G62180.1	1.72e-48	166	protein_coding	carboxyesterase 20	NULL	carboxyesterase 20;(source:Araport11)
evm.model.chr11.1513	AT3G63010.1	3.57e-88	269	protein_coding	alpha/beta-Hydrolases superfamily protein	Encodes a gibberellin (GA) receptor ortholog of the rice GA receptor gene (OsGID1). Has GA-binding activity, showing higher affinity to GA4. Interacts with DELLA proteins in vivo in the presence of GA4. The mRNA is cell-to-cell mobile.	alpha/beta-Hydrolases superfamily protein;(source:Araport11)
evm.model.chr11.1513	AT5G27320.1	6.54e-91	275	protein_coding	alpha/beta-Hydrolases superfamily protein	Encodes a gibberellin (GA) receptor ortholog of the rice GA receptor gene (OsGID1). Has GA-binding activity, showing higher affinity to GA4. Interacts with DELLA proteins in vivo in the presence of GA4.	alpha/beta-Hydrolases superfamily protein;(source:Araport11)
evm.model.chr11.1511	AT4G10050.2	0.44	32.3	protein_coding	NULL		esterase/lipase/thioesterase family protein;(source:Araport11)
evm.model.chr11.1511	AT3G48690.1	1.08e-26	107	protein_coding	alpha/beta-Hydrolases superfamily protein	Encodes a protein with carboxylesterase whose activity was tested using both pNA and 2,4-D-methyl.	alpha/beta-Hydrolases superfamily protein;(source:Araport11)
evm.model.chr11.1511	AT5G06570.1	1.37e-35	131	protein_coding	alpha/beta-Hydrolases superfamily protein	NULL	alpha/beta-Hydrolases superfamily protein;(source:Araport11)
evm.model.chr11.1511	AT5G23530.1	1.79e-75	235	protein_coding	carboxyesterase 18	NULL	carboxyesterase 18;(source:Araport11)
evm.model.chr11.1511	AT5G27320.1	2.51e-80	248	protein_coding	alpha/beta-Hydrolases superfamily protein	Encodes a gibberellin (GA) receptor ortholog of the rice GA receptor gene (OsGID1). Has GA-binding activity, showing higher affinity to GA4. Interacts with DELLA proteins in vivo in the presence of GA4.	alpha/beta-Hydrolases superfamily protein;(source:Araport11)
evm.model.chr10.1711	AT5G56170.1	1.01e-15	68.2	protein_coding	LORELEI-LIKE-GPI-ANCHORED PROTEIN 1	NULL	LORELEI-LIKE-GPI-ANCHORED PROTEIN 1;(source:Araport11)
evm.model.chr12.359	AT3G01040.1	0	621	protein_coding	galacturonosyltransferase 13	Encodes a protein with putative galacturonosyltransferase activity.	galacturonosyltransferase 13;(source:Araport11)
evm.model.chr5.243	AT1G69800.1	0.005	37	protein_coding	Cystathionine beta-synthase (CBS) protein	NULL	Cystathionine beta-synthase (CBS) protein;(source:Araport11)
evm.model.chr5.243	AT1G80090.2	1.1e-27	105	protein_coding	NULL		Cystathionine beta-synthase (CBS) family protein;(source:Araport11)
evm.model.chr5.243	AT1G15330.1	2.48e-28	107	protein_coding	Cystathionine beta-synthase (CBS) protein	NULL	Cystathionine beta-synthase (CBS) protein;(source:Araport11)

### Sheet: reproductive process
Ginkgo	At	Evalue	Description	Curator_summary
evm.model.chr12.1589	AT1G67900.1	0	Phototropic-responsive NPH3 family protein	NULL
evm.model.chr10.815	AT2G02955.1	1.28e-15	maternal effect embryo arrest 12	NULL
evm.model.chr1.2340	AT3G13540.1	2.9e-54	myb domain protein 5	Encodes a member of the MYB family of transcriptional regulators. MYB5 act as a negative regulator of trichome branching and play a role in the correct formation of the seed coat and possibly the formation the underlying endosperm layers. Loss of function mutations have defects in seed coat mucilage and columella cells as well as trichome defects (smaller and reduced number of branches).
evm.model.chr1.813	AT1G60220.1	7.04e-85	UB-like protease 1D	Encodes a deSUMOylating enzyme. In vitro it has both peptidase activity and isopeptidase activity: it can cleave C-terminal residues from SUMO to activate it for attachment to a target protein and it can also act on the isopeptide bond between SUMO and another protein. sGFP:OTS1 protein accumulates in the nucleus. Double mutant analysis with ULP1C/OTS2 indicates that these genes are involved in s…
evm.model.chr2.641	AT2G45650.1	5.8e-47	AGAMOUS-like 6	Sequence suggests this encodes a MADS-box transcription factor. Negatively regulates the FLC/MAF clade genes and positively regulates FT in Arabidopsis.
evm.model.chr10.838	AT5G20830.1	1.87e-81	sucrose synthase 1	Encodes a protein with sucrose synthase activity (SUS1).
evm.model.chr1.436	AT3G48110.1	2.52e-113	glycine-tRNA ligases	glycine-tRNA ligase
evm.model.chr10.883	AT3G04680.1	0	CLP-similar protein 3	Encodes a nuclear protein that functions in mRNA processing. Mutations in this gene cause embryo lethality and reduced transmission through the female gametophyte. Over-expression of a CLPS3:TAP protein changes the relative levels of two alternatively processed FCA transcripts. It also causes abnormal phyllotaxy and flower development, early flowering under long and short days, and increased leve…
evm.model.chr12.479	AT4G36920.1	4.63e-97	Integrase-type DNA-binding superfamily protein	Encodes a floral homeotic gene, a member of the AP2/EREBP (ethylene responsive element binding protein) class of transcription factors and is involved in the specification of floral organ identity, establishment of floral meristem identity, suppression of floral meristem indeterminancy, and development of the ovule and seed coat. AP2 also has a role in controlling seed mass. Dominant negative all…
evm.model.chr11.1299	AT1G02800.1	0	cellulase 2	Encodes a protein with similarity to endo-1,4-b-glucanases and is a member of Glycoside Hydrolase Family 9. CEL2 is induced by nemotodes and is expressed in syncitia induced by Heterodera schachtii.May be involved in the development and function of syncitia.
evm.model.chr11.1285	AT1G18390.1	1.06e-132	Protein kinase superfamily protein	NULL
evm.model.chr10.1151	AT4G13880.1	1.69e-83	receptor like protein 48	NULL
evm.model.chr5.2083	AT1G14440.1	5.73e-55	homeobox protein 31	NULL
evm.model.chr10.2037	AT5G01180.1	8.82e-130	peptide transporter 5	Encodes a dipeptide transporter expressed in pollen and ovules during early seed development. GFP-tagged PTR5 localizes to the plasma membrane.
evm.model.chr10.1109	AT1G02065.1	4.21e-51	squamosa promoter binding protein-like 8	Encodes an SBP-box gene, a member of the SPL gene family. Mutants are affected in micro- and megasporogenesis, trichome formation on sepals, and stamen filament elongation.
evm.model.chr10.50	AT2G34930.1	1.63e-132	disease resistance family protein / LRR family protein	NULL
evm.model.chr10.51	AT2G34930.1	3.5e-106	disease resistance family protein / LRR family protein	NULL
evm.model.chr10.54	AT1G73370.1	0	sucrose synthase 6	Encodes a protein with sucrose synthase activity (SUS6).
evm.model.chr10.1132	AT1G18390.1	3.3e-123	Protein kinase superfamily protein	NULL
evm.model.chr10.930	AT2G34830.1	9.22e-55	WRKY DNA-binding protein 35	member of WRKY Transcription Factor; Group II-e
evm.model.chr10.2092	AT4G17300.1	0	Class II aminoacyl-tRNA and biotin synthetases superfamily protein	Asparaginyl-tRNA synthetase protein involved in amino acid activation/protein synthesis.
evm.model.chr12.1476	AT1G17980.2	1.2e-48	poly(A) polymerase 1	Encodes a poly(A) polymerase. Located in the nucleus. It limits founder-cell recruitment to organ primordia and suppresses the salicylic acid-independent immune response downstream of EDS1/PAD4.
evm.model.chr1.705	AT1G17840.1	0	white-brown complex homolog protein 11	Encodes a plasma membrane-localized ATP-binding cassette transporter, that is required for cutin transport to the extracellular matrix. The mRNA is cell-to-cell mobile.
evm.model.chr12.25	AT4G00730.1	1.64e-16	Homeobox-leucine zipper family protein / lipid-binding START domain-containing protein	Encodes a homeodomain protein of the HD-GLABRA2 group. Involved in the accumulation of anthocyanin and in root development. Loss of function mutants have increased cell wall polysaccharide content.
evm.model.chr11.1403	AT5G64520.7	1.11e-43	NULL	Encodes a protein of the XRCC2 family involved in DNA repair. atxrcc2-1 Mutants are sensitive to MitomycinC but do not show fertility defects.
evm.model.chr10.2065	AT5G42390.1	0	Insulinase (Peptidase family M16) family protein	Encodes a chloroplast-localized metalloprotease that is essential for embryo development. Mutants do not progress normally beyond the 16-cell stage. The mRNA is cell-to-cell mobile.
evm.model.chr10.2066	AT5G42390.2	1.36e-32	NULL	Encodes a chloroplast-localized metalloprotease that is essential for embryo development. Mutants do not progress normally beyond the 16-cell stage.The mRNA is cell-to-cell mobile.
evm.model.chr1.1168	AT5G46910.1	0	Transcription factor jumonji (jmj) family protein / zinc finger (C5HC2 type) family protein	H3K27me3 demethylase involved in temperature and photoperiod dependent repressing of flowering.
evm.model.chr11.1448	AT5G20320.1	0	dicer-like 4	Encodes an RNase III-like enzyme that catalyzes processing of trans-acting small interfering RNA precursors in a distinct small RNA biogenesis pathway. The protein is also involved in the production of 21-nt primary siRNAs from both inverted-repeat constructs and endogenous sequences, as well as the RDR6-dependent 21-nt secondary siRNAs involved in long-range cell-to-cell signaling. It binds DRB4…
evm.model.chr12.1071	AT3G13540.1	2.09e-52	myb domain protein 5	Encodes a member of the MYB family of transcriptional regulators. MYB5 act as a negative regulator of trichome branching and play a role in the correct formation of the seed coat and possibly the formation the underlying endosperm layers. Loss of function mutations have defects in seed coat mucilage and columella cells as well as trichome defects (smaller and reduced number of branches).
evm.model.chr10.525	AT5G59320.1	5.5e-24	lipid transfer protein 3	Predicted to encode a PR (pathogenesis-related) protein. Belongs to the lipid transfer protein (PR-14) family with the following members: At2g38540/LTP1, At2g38530/LTP2, At5g59320/LTP3, At5g59310/LTP4, At3g51600/LTP5, At3g08770/LTP6, At2g15050/LTP7, At2g18370/LTP8, At2g15325/LTP9, At5g01870/LTP10, At4g33355/LTP11, At3g51590/LTP12, At5g44265/LTP13, At5g62065/LTP14, At4g08530/LTP15. The mRNA is cel…
evm.model.chr12.169	AT4G37900.1	3.12e-106	Protein of unknown function (duplicated DUF1399)	Protein of unknown function that contains DUF1399 domain and putative RNA binding motif. Expressed in many plant tissues and is involved in many aspects of plant growth and development as well as response to salt stress.
evm.model.chr11.1469	AT1G08590.1	0	Leucine-rich receptor-like protein kinase family protein	Encodes one of the two putative eLRR kinase closely related to PXY (At1g08590/PXL1 and At4g28650/PXL2). Insertion mutants in either pxl1 or pxl2 do not exhibit an obvious phenotype in the stem; double-mutant combinations of a Col allele, of pxy (pxy-3) with pxl1 and pxl2, generate a more severe vascular phenotype than pxy-3 alone, suggesting that these genes act synergistically with PXY in regula…
evm.model.chr1.2828	AT2G36970.1	2.54e-114	UDP-Glycosyltransferase superfamily protein	NULL
evm.model.chr1.1517	AT4G24900.1	1.42e-77	NULL	Encodes a nuclear C2H2 domain-containing protein involved in embryo and endosperm development.
evm.model.chr1.2841	AT2G34930.1	3.26e-118	disease resistance family protein / LRR family protein	NULL
evm.model.chr1.95	AT5G51810.1	1.82e-114	gibberellin 20 oxidase 2	Encodes gibberellin 20-oxidase. Involved in gibberellin biosynthesis. Up-regulated by far red light in elongating petioles. Not regulated by a circadian clock. Mutation of GA20ox2 delays flowering.
evm.model.chr1.1522	AT5G54470.1	1.48e-13	B-box type zinc finger family protein	NULL
evm.model.chr12.975	AT4G14540.1	5.99e-28	nuclear factor Y, subunit B3	NULL
evm.model.chr1.805	AT1G68570.1	0	Major facilitator superfamily protein	NPF3.1 is a membrane localized GA transporter that is expressed in the root endodermis.
evm.model.chr1.2426	AT3G13540.1	5.68e-56	myb domain protein 5	Encodes a member of the MYB family of transcriptional regulators. MYB5 act as a negative regulator of trichome branching and play a role in the correct formation of the seed coat and possibly the formation the underlying endosperm layers. Loss of function mutations have defects in seed coat mucilage and columella cells as well as trichome defects (smaller and reduced number of branches).
evm.model.chr1.2895	AT4G20140.1	1.05e-108	Leucine-rich repeat transmembrane protein kinase	Encodes GASSHO1 (GSO1), a putative leucine-rich repeat transmembrane-type receptor kinase. GSO1 and a homolog GSO2 (At5g44700) are required for the formation of a normal epidermal surface during embryogenesis. Necessary for localizing CASPARIAN STRIP DOMAIN PROTEINS (CASPs) - major players of endodermal differentiation - into an uninterrupted, ring-like domain.
evm.model.chr12.1346	AT2G18150.1	3.2e-144	Peroxidase superfamily protein	NULL
evm.model.chr12.634	AT1G13260.1	2.35e-71	related to ABI3/VP1 1	Encodes an AP2/B3 domain transcription factor which is upregulated in response to low temperature. It contains a B3 DNA binding domain. It has circadian regulation and may function as a negative growth regulator. The mRNA is cell-to-cell mobile.
evm.model.chr11.421	AT5G04920.1	5.56e-79	EAP30/Vps36 family protein	NULL
evm.model.chr10.615	AT3G59030.2	1.28e-86	NULL	Encodes a proton antiporter. Involved in the transportation of proanthocyanidin precursors into the vacuole. In vitro transport experiments showed that cyanidin-3-O-glucoside (anthocyanin) was an effective substrate, whereas the proanthocyanidin precursor epicatechin was not transported. However catechin-3-O-glucoside inhibited anthocyanin transport in a dose-dependent manner suggesting that glyc…
evm.model.chr12.200	AT4G34160.1	1.72e-55	CYCLIN D3;1	encodes a cyclin D-type protein involved in the switch from cell proliferation to the final stages of differentiation. The gene is transcriptionally regulated by cytokinin and brassinosteroid. Protein interacts with cyclin-dependent kinase inhibitor ICK1.
evm.model.chr11.1513	AT5G27320.1	6.54e-91	alpha/beta-Hydrolases superfamily protein	Encodes a gibberellin (GA) receptor ortholog of the rice GA receptor gene (OsGID1). Has GA-binding activity, showing higher affinity to GA4. Interacts with DELLA proteins in vivo in the presence of GA4.
evm.model.chr12.678	AT1G50030.2	2.29e-71	target of rapamycin	Related to TOR proteins from yeast and mammals, regulators of cell growth in response to nutrient availability. TOR proteins belong to the family of phosphatidylinositol 3-kinase and are targets of the antiproliferative drug rapamycin. AtTOR binds the yeast FKBP12 protein in the presence of Rapamycin, is involved in embryogenesis and is expressed in embryos, endosperm and meristems.
evm.model.chr11.1511	AT5G27320.1	2.51e-80	alpha/beta-Hydrolases superfamily protein	Encodes a gibberellin (GA) receptor ortholog of the rice GA receptor gene (OsGID1). Has GA-binding activity, showing higher affinity to GA4. Interacts with DELLA proteins in vivo in the presence of GA4.
evm.model.chr11.99	AT1G14350.1	2.91e-64	Duplicated homeodomain-like superfamily protein	Encodes a putative MYB transcription factor involved in stomata development, loss of FLP activity results in a failure of guard mother cells (GMCs) to adopt the guard cell fate, thus they continue to divide resulting in abnormal stomata consisting of clusters of numerous guard cell-like cells. This phenotype is enhanced in double mutants with MYB88. Its transcript levels change after inducing MUT…
evm.model.chr10.1711	AT5G56170.1	1.01e-15	LORELEI-LIKE-GPI-ANCHORED PROTEIN 1	NULL
evm.model.chr10.689	AT3G07020.3	8.43e-46	NULL	encodes a 3beta-hydroxy sterol UDP-glucosyltransferase. ugt80a2 mutant plants have reduced steryl glycoside and acyl steryl glycoside levels and reduced seed size. ugt80a2/b1 double mutants have normal levels of celluose and normal cold stress tolerance.
evm.model.chr1.3068	AT5G66390.1	5.47e-144	Peroxidase superfamily protein	Encodes a peroxidase that is involved in lignin biosynthesis.
evm.model.chr1.3067	AT5G66390.1	3.39e-132	Peroxidase superfamily protein	Encodes a peroxidase that is involved in lignin biosynthesis.
evm.model.chr10.141	AT2G17820.1	0	histidine kinase 1	Encodes a member of the histidine kinase family.
evm.model.chr1.2519	AT1G29340.1	7.7e-144	plant U-box 17	Encodes a protein containing a UND, a U-box, and an ARM domain. This protein has E3 ubiquitin ligase activity. It is required for cell death and full resistance specified by Arabidopsis RPM1 and RPS4 resistance proteins against Pseudomonas syringae pv tomato. The mRNA is cell-to-cell mobile.
evm.model.chr1.1363	AT4G09960.2	2.75e-27	K-box region and MADS-box transcription factor family protein	Encodes a MADS box transcription factor expressed in the carpel and ovules. Plays a maternal role in fertilization and seed development. Controls the structure and mechanical properties of the seed coat. Controls fruit size by regulating cytokinin levels and FRUITFULL.
evm.model.chr1.938	AT1G78390.1	1.17e-145	nine-cis-epoxycarotenoid dioxygenase 9	Encodes 9-cis-epoxycarotenoid dioxygenase, a key enzyme in the biosynthesis of abscisic acid. The expression of this gene increases during the first 6h of imbibition.
evm.model.chr1.516	AT4G17380.2	6.5e-68	NULL	Encodes the Arabidopsis homolog of MSH4, a meiosis-specific member of the MutS-homolog family of genes. It is expressed only in floral tissues and only during early meiotic prophase I, preceding the synapsis of homologous chromosomes. It is involved in the early steps of recombination.
evm.model.chr10.737	AT1G34670.1	1.2e-25	myb domain protein 93	Encodes a member of the R2R3 transcription factor gene family that is a negative regulator of lateral root (LR) development. It has been proposed that this transcription factor is part of a novel negative feedback loop stimulated specifically in the endodermis upon LR initiation to ensure that LRs are formed only in the correct place.
evm.model.chr1.517	AT4G17380.2	1.78e-42	NULL	Encodes the Arabidopsis homolog of MSH4, a meiosis-specific member of the MutS-homolog family of genes. It is expressed only in floral tissues and only during early meiotic prophase I, preceding the synapsis of homologous chromosomes. It is involved in the early steps of recombination.
evm.model.chr12.320	AT2G34930.1	8.76e-103	disease resistance family protein / LRR family protein	NULL
evm.model.chr12.371	AT5G59310.1	1.09e-22	lipid transfer protein 4	Encodes a member of the lipid transfer protein family. Proteins of this family are generally small (~9 kD), basic, expressed abundantly and contain eight Cys residues. The proteins can bind fatty acids and acylCoA esters and can transfer several different phospholipids. They are localized to the cell wall. The mRNA is present in flowers and siliques, and is strongly up-regulated by abscisic acid.…
evm.model.chr12.376	AT5G59310.1	2.38e-13	lipid transfer protein 4	Encodes a member of the lipid transfer protein family. Proteins of this family are generally small (~9 kD), basic, expressed abundantly and contain eight Cys residues. The proteins can bind fatty acids and acylCoA esters and can transfer several different phospholipids. They are localized to the cell wall. The mRNA is present in flowers and siliques, and is strongly up-regulated by abscisic acid.…
evm.model.chr12.359	AT3G01040.1	0	galacturonosyltransferase 13	Encodes a protein with putative galacturonosyltransferase activity.
evm.model.chr10.1855	AT5G05280.1	1.4e-29	RING/U-box superfamily protein	Encodes a RING-finger E3 ligase protein that controls anther dehiscence by positively regulating the expression of DAD1 in the jasmonic acid biosynthesis pathway.
evm.model.chr10.760	AT4G26610.1	5.68e-162	D6 protein kinase like 1	D6PK family kinase involved in pulse-induced phototropism but also for time-dependent second positive phototropism, and continuous light-induced hypocotyl phototropism.
evm.model.chr11.550	AT3G19950.1	1.08e-43	RING/U-box superfamily protein	NULL
evm.model.chr1.585	AT1G08590.1	0	Leucine-rich receptor-like protein kinase family protein	Encodes one of the two putative eLRR kinase closely related to PXY (At1g08590/PXL1 and At4g28650/PXL2). Insertion mutants in either pxl1 or pxl2 do not exhibit an obvious phenotype in the stem; double-mutant combinations of a Col allele, of pxy (pxy-3) with pxl1 and pxl2, generate a more severe vascular phenotype than pxy-3 alone, suggesting that these genes act synergistically with PXY in regula…
evm.model.chr1.1726	AT5G59320.1	4.81e-24	lipid transfer protein 3	Predicted to encode a PR (pathogenesis-related) protein. Belongs to the lipid transfer protein (PR-14) family with the following members: At2g38540/LTP1, At2g38530/LTP2, At5g59320/LTP3, At5g59310/LTP4, At3g51600/LTP5, At3g08770/LTP6, At2g15050/LTP7, At2g18370/LTP8, At2g15325/LTP9, At5g01870/LTP10, At4g33355/LTP11, At3g51590/LTP12, At5g44265/LTP13, At5g62065/LTP14, At4g08530/LTP15. The mRNA is cel…
evm.model.chr2.835	AT2G18650.1	4.9e-62	RING/U-box superfamily protein	NULL
evm.model.chr5.243	AT1G15330.1	2.48e-28	Cystathionine beta-synthase (CBS) protein	NULL
evm.model.chr1.1766	AT5G48170.1	9.43e-22	F-box family protein	encodes an F-box protein whose protein sequence is similar to SLY1, which belongs to SCF-SLY1 E3 ligase complex. SCF-SLY1 E3 ligase degrades DELLA proteins that are involved in promoting growth. Overexpression of SLY2 can partially compensate sly1-10 mutant phenotype of dwarfism.
evm.model.chr1.1767	AT4G24210.1	8.48e-23	F-box family protein	F-box protein that is involved in GA signaling. Regulates seed germination. Component of E3 ubiquitin complex. Interacts with DELLA proteins.
evm.model.chr12.724	AT5G24330.1	3.13e-114	ARABIDOPSIS TRITHORAX-RELATED PROTEIN 6	Encodes a SET-domain protein, a H3K27 monomethyltransferases required for chromatin structure and gene silencing. Regulates heterochromatic DNA replication. Contains a PCNA-binding domain. ATXR6 accumulates preferentially during the late G1 or S phase, suggesting that it plays a role in cell-cycle regulation or progression.
evm.model.chr10.1025	AT1G01280.1	0	cytochrome P450, family 703, subfamily A, polypeptide 2	member of CYP703A CYP703A2 is expressed specifically in anthers of land plants, catalyzing the in-chain hydroxylation at the C-7 position of medium-chain saturated fatty acids (lauric acid in-chain hydroxylase) which is involved in pollen development (sporopollenin synthesis).
evm.model.chr11.906	AT5G20240.1	2.08e-57	K-box region and MADS-box transcription factor family protein	Floral homeotic gene encoding a MADS domain transcription factor. Required for the specification of petal and stamen identities.
