## Supplemental data 5 for "An evolutionary leap in plant reproduction: From archegonia and motile sperm to embryo sacs and pollen tubes"

### Sheet: Sheet1
Category	Ginkgo	At	Gene name
Flower Development	evm.model.chr10.815	AT2G02955.1	MEE12\CCG
	evm.model.chr2.641	AT2G45650.1	AGL6\RSB1
	evm.model.chr10.883	AT3G04680.1	CLPS3
	evm.model.chr12.479	AT4G36920.1	AP2\FLO2\FL1
	evm.model.chr10.1109	AT1G02065.1	SPL8
	evm.model.chr10.2092	AT4G17300.1	NS1\OVA8
	evm.model.chr12.1476	AT1G17980.2	PAPS1
	evm.model.chr11.1403	AT5G64520.7	XRCC2
	evm.model.chr1.1168	AT5G46910.1	JMJ13
	evm.model.chr12.169	AT4G37900.1	GRDP2
	evm.model.chr11.1469	AT1G08590.1	PXL1
	evm.model.chr1.95	AT5G51810.1	GA20OX2
	evm.model.chr12.975	AT4G14540.1	NF-YB3
	evm.model.chr10.615	AT3G59030.2	TT12
	evm.model.chr10.689	AT3G07020.3	SGT\UGT80A2
	evm.model.chr1.1363	AT4G09960.2	STK
	evm.model.chr1.516	AT4G17380.2	MSH4
	evm.model.chr12.359	AT3G01040.1	GAUT13
	evm.model.chr10.1855	AT5G05280.1	DAF
	evm.model.chr10.1025	AT1G01280.1	CYP703A2
	evm.model.chr11.906	AT5G20240.1	PI
Root Development	evm.model.chr10.1151	AT4G13880.1	RLP48
	evm.model.chr1.705	AT1G17840.1	ABCG11\WBC11
	evm.model.chr12.25	AT4G00730.1	ANL2\AHDP
	evm.model.chr12.1071	AT3G13540.1	MYB5
	evm.model.chr12.634	AT1G13260.1	RAV1\EDF4
	evm.model.chr11.421	AT5G04920.1	VPS36
	evm.model.chr12.200	AT4G34160.1	CYCD3
	evm.model.chr10.737	AT1G34670.1	MYB93
	evm.model.chr1.1767	AT4G24210.1	GAR2/SLY1
Root and Seed Development	evm.model.chr1.2340	AT3G13540.1	MYB5
Environmental adaptation and stress response	evm.model.chr1.813	AT1G60220.1	ULP1D\OTS1
	evm.model.chr12.169	AT4G37900.1	GRDP2
	evm.model.chr1.2828	AT2G36970.1	UGT86A1
	evm.model.chr1.1522	AT5G54470.1	BBX29
	evm.model.chr12.1346	AT2G18150.1	\
	evm.model.chr10.689	AT3G07020.3	SGT\UGT80A2
	evm.model.chr10.141	AT2G17820.1	HK1
Immunity and Defense	evm.model.chr11.1285	AT1G18390.1	LRKD10L1.1
	evm.model.chr10.50	AT2G34930.1	\
	evm.model.chr10.51		同16\17\36
	evm.model.chr10.1132	AT1G18390.1	LRKD10L1.1
	evm.model.chr10.525	AT5G59320.1	LTP3
	evm.model.chr10.1711	AT5G56170.1	LLG1
	evm.model.chr10.689	AT3G07020.3	SGT\UGT80A2
	evm.model.chr1.2519	AT1G29340.1	PUB17
	evm.model.chr12.371	AT5G59310.1	LTP4
	evm.model.chr12.359	AT3G01040.1	GAUT13
Signal Transduction and Stress Response	evm.model.chr11.1285	AT1G18390.1	LRKD10L1.1
	evm.model.chr5.2083	AT1G14440.1	HB31\BHB2\FTM2\ZHD4
	evm.model.chr10.2037	AT5G01180.1	NPF8.2\PTR5
	evm.model.chr10.1132	AT1G18390.1	LRKD10L1.1
	evm.model.chr10.930	AT2G34830.1	ABT2\WRKY35\MEE35
	evm.model.chr1.1168	AT5G46910.1	JMJ13
	evm.model.chr1.1517	AT4G24900.1	TTL
	evm.model.chr1.95	AT5G51810.1	GA20OX2
	evm.model.chr1.1522	AT5G54470.1	BBX29
	evm.model.chr12.975	AT4G14540.1	NF-YB3
	evm.model.chr1.805	AT1G68570.1	NPF3.1
	evm.model.chr11.1513	AT5G27320.1	GID1C
	evm.model.chr11.1511
	evm.model.chr10.141	AT2G17820.1	HK1
	evm.model.chr1.938	AT1G78390.1	NCED9
	evm.model.chr1.1766	AT5G48170.1	SLY2/SNE
	evm.model.chr1.1767	AT4G24210.1	GAR2/SLY1
Nutrient Transport and Metabolism	evm.model.chr10.838	AT5G20830.1	SUS1
	evm.model.chr1.436	AT3G48110.1	EDD1
	evm.model.chr11.1299	AT1G02800.1	CEL2
	evm.model.chr10.2037	AT5G01180.1	NPF8.2\PTR5
	evm.model.chr10.54	AT1G73370.1	SUS6
	evm.model.chr10.525	AT5G59320.1	LTP3
	evm.model.chr12.678	AT1G50030.2	TOR
	evm.model.chr12.371	AT5G59310.1	LTP4
	evm.model.chr10.1025	AT1G01280.1	CYP703A2
Plant Growth and Development	evm.model.chr12.1589	AT1G67900.1	NPY8
	evm.model.chr12.25	AT4G00730.1	ANL2\AHDP
	evm.model.chr12.1071	AT3G13540.1	MYB5
	evm.model.chr12.169	AT4G37900.1	GRDP2
	evm.model.chr12.200	AT4G34160.1	CYCD3
	evm.model.chr12.678	AT1G50030.2	TOR
	evm.model.chr11.99	AT1G14350.1	FLP\MYB124
	evm.model.chr5.243	AT1G15330.1	CBS
