## Supplemental data 6 for "An evolutionary leap in plant reproduction: From archegonia and motile sperm to embryo sacs and pollen tubes"

### Sheet: RNA-seq Samples
RNA-seq Samples Used for Expression Analysis
Plant species	BioSample	Title_Original	Title	Tissue	Project	SRA code	Total Reads	Uniq Mapped Rata	Release Date	Reference
Arabidopsis thaliana	SAMN05170761	SD.y1	Ovule 1	Young seeds 1	PRJNA314076	SRS1464312	20583460	1	2016-05-24	10.1111/tpj.13312
Arabidopsis thaliana	SAMN0517076	SD.y2	Ovule 2	Young seeds 2	PRJNA314076	SRS1464322	21257357	1	2016-05-24	10.1111/tpj.13312
Arabidopsis thaliana	SAMN05170763	SD.y3	Ovule 3	Young seeds 3	PRJNA314076	SRS1464336	22220884	1	2016-05-24	10.1111/tpj.13312
Arabidopsis thaliana	SAMN05170764	SD.y4	Ovule 4	Young seeds 4	PRJNA314076	SRS1464344	22637848	1	2016-05-24	10.1111/tpj.13312
Arabidopsis thaliana	SAMN05170765	SD.y5	Ovule 5	Young seeds 5	PRJNA314076	SRS1464349	20072613	1	2016-05-24	10.1111/tpj.13312
Arabidopsis thaliana	SAMN05170767	STI	Stigma	Stigmatic tissue	PRJNA314076	SRS1464401	24289446	1	2016-05-24	10.1111/tpj.13312
Arabidopsis thaliana	SAMN05170768	POD.y6-7	Carpel	Carpel of 6th and 7th flowers	PRJNA314076	SRS1464404	25304862	1	2016-05-24	10.1111/tpj.13312
Arabidopsis thaliana	SAMN06828998	semi-in-vivo of mutative pollen tubes		pollen tubes	PRJNA384127	SRS2147763	863952	--	2017-04-25	10.1038/nplants.2017.79
Arabidopsis thaliana	SAMN06828999	semi-in-vivo of wild type pollen tubes		pollen tubes	PRJNA384127	SRS2147764	831282	--	2017-04-25	10.1038/nplants.2017.79
Arabidopsis thaliana	SAMD00093877	Control_1		root	PRJDB6370	DRS050613	3249209	0.9453	2017-09-28	10.1016/j.molp.2020.08.001
Arabidopsis thaliana	SAMD00093878	Control_2		root	PRJDB6370	DRS050614	3990947	0.9492	2017-09-28	10.1016/j.molp.2020.08.001
Arabidopsis thaliana	SAMD00093879	Control_3		root	PRJDB6370	DRS050614	3785596	0.949	2017-09-28	10.1016/j.molp.2020.08.001
Arabidopsis thaliana	SAMN0495732	Col-1		stem	PRJNA320769	SRS1423590	12494055	0.9342	2017-01-11	10.1371/journal.pgen.1006562
Arabidopsis thaliana	SAMN04957322	Col-2		stem	PRJNA320769	SRS1423591	17313414	0.9184	2017-01-11	10.1371/journal.pgen.1006562
Arabidopsis thaliana	SAMN04957323	Col-3		stem	PRJNA320769	SRS1423593	15315438	0.9322	2017-01-11	10.1371/journal.pgen.1006562
Arabidopsis thaliana	SAMN04957324	Col-4		stem	PRJNA320769	SRS1423592	11942764	0.9203	2017-01-11	10.1371/journal.pgen.1006562
Arabidopsis thaliana	SAMN04957325	Col-5		stem	PRJNA320769	SRS1423594	14780876	0.9298	2017-01-11	10.1371/journal.pgen.1006562
Arabidopsis thaliana	SAMEA3716031	Sample 7_part 1		leaves	PRJEB12204	ERS1023180	14145346	0.8489	2015-12-27	10.3389/fpls.2023.1133327
Arabidopsis thaliana	SAMEA3716032	Sample 7_part 2		leaves	PRJEB12204	ERS1023181	14415760	0.8479	2015-12-27	10.3389/fpls.2023.1133327
Arabidopsis thaliana	SAMEA3716033	Sample 7_part 3		leaves	PRJEB12204	ERS1023182	14441656	0.8471	2015-12-27	10.3389/fpls.2023.1133327
Arabidopsis thaliana	SAMEA3716034	Sample 8_part 1		leaves	PRJEB12204	ERS1023183	12057476	0.8902	2015-12-27	10.3389/fpls.2023.1133327
Arabidopsis thaliana	SAMEA3716035	Sample 8_part 2		leaves	PRJEB12204	ERS1023184	12278488	0.8894	2015-12-27	10.3389/fpls.2023.1133327
Arabidopsis thaliana	SAMEA3716036	Sample 8_part 3		leaves	PRJEB12204	ERS1023185	12298724	0.8879	2015-12-27	10.3389/fpls.2023.1133327
Arabidopsis thaliana	SAMEA3716037	Sample 9_part 1		leaves	PRJEB12204	ERS1023186	14762757	0.8985	2015-12-27	10.3389/fpls.2023.1133327
Arabidopsis thaliana	SAMEA3716038	Sample 9_part 2		leaves	PRJEB12204	ERS1023187	15028362	0.899	2015-12-27	10.3389/fpls.2023.1133327
Arabidopsis thaliana	SAMEA3716039	Sample 9_part 3		leaves	PRJEB12204	ERS1023188	15052039	0.8976	2015-12-27	10.3389/fpls.2023.1133327
Arabidopsis thaliana	SAMN10222096	EC-1		Egg Cell	PRJNA495335	SRS3892545	24896719	0.8341	2019-05-13	10.1016/j.devcel.2019.04.01
Arabidopsis thaliana	SAMN10222095	EC-2		Egg Cell	PRJNA495335	SRS3892546	23883266	0.8429	2019-05-13	10.1016/j.devcel.2019.04.01
Arabidopsis thaliana	SAMN10222094	EC-3		Egg Cell	PRJNA495335	SRS3892547	23116377	0.7902	2019-05-13	10.1016/j.devcel.2019.04.01
Arabidopsis thaliana	SAMN10133529	WT pollen RNA-seq rep1		pollen	PRJNA493255	SRX4741746	65757351	0.7847	2019-05-29	10.7554/eLife.42530
Arabidopsis thaliana	SAMN10133528	WT pollen RNA-seq rep2		pollen	PRJNA493255	SRX4741747	32958985	0.792	2019-05-29	10.7554/eLife.42530
Arabidopsis thaliana	SAMN10133527	WT pollen RNA-seq rep3		pollen	PRJNA493255	SRX4741748	105144479	0.7801	2019-05-29	10.7554/eLife.42530
Arabidopsis thaliana	SAMN10133532	WT pollen RNA-seq rep4		pollen	PRJNA493255	SRX4741752	45853293	0.8073	2019-05-29	10.7554/eLife.42530
Arabidopsis thaliana	SAMN10133531	WT pollen RNA-seq rep5		pollen	PRJNA493255	SRX4741753	49250558	0.7587	2019-05-29	10.7554/eLife.42530
Arabidopsis thaliana	SAMN10133551	WT pollen RNA-seq rep6		pollen	PRJNA493255	SRX4741754	44216879	0.6557	2019-05-29	10.7554/eLife.42530
Arabidopsis thaliana	SAMN10133550	WT pollen RNA-seq rep7		pollen	PRJNA493255	SRX4741755	42869137	0.3588	2019-05-29	10.7554/eLife.42530
Oryza sativa	SAMN07725555	IR50 rep 2	Egg cell	egg cell	PRJNA412710	SRX3235361	4628675	--	2017-09-30	10.1038/s41477-023-01536-4
Oryza sativa	SAMN07725556	IR50 rep 3	Egg cell	egg cell	PRJNA412710	SRX3235360	6178869	--	2017-09-30	10.1038/s41477-023-01536-4
Oryza sativa	SAMN07725554	IR50 rep 1	Egg cell	egg cell	PRJNA412710	SRX3235362	5705734	--	2017-09-30	10.1038/s41477-023-01536-4
Oryza sativa	SAMN13403714	AC replicate 2: Archesporial Cell	Ovules_AC	Ovules at AC stage	PRJNA591969	SRX7228918	1924269	--	2019-11-26	10.1104/pp.19.01254
Oryza sativa	SAMN13403713	AC replicate 1: Archesporial Cell	Ovules_AC	Ovules at AC stage	PRJNA591969	SRX7228917	2162365	--	2019-11-26	10.1104/pp.19.01254
Oryza sativa	SAMN13403715	AC replicate 3: Archesporial Cell	Ovules_AC	Ovules at AC stage	PRJNA591969	SRX7228927	1473901	--	2019-11-26	10.1104/pp.19.01254
Oryza sativa	SAMN13403719	FM replicate 1: Functional Megaspore	Ovule_FM	Ovules at FM stage	PRJNA591969	SRX7228931	1455921	--	2019-11-26	10.1104/pp.19.01254
Oryza sativa	SAMN13403720	FM replicate 2: Functional Megaspore	Ovule_FM	Ovules at FM stage	PRJNA591969	SRX7228932	1616172	--	2019-11-26	10.1104/pp.19.01254
Oryza sativa	SAMN13403721	FM replicate 3: Functional Megaspore	Ovule_FM	Ovules at FM stage	PRJNA591969	SRX7228933	1964500	--	2019-11-26	10.1104/pp.19.01254
Oryza sativa	SAMN13403716	MMC replicate 1: Megaspore Mother Cell	Ovule_MMC	Ovules at MMC stage	PRJNA591969	SRX7228928	1842653	--	2019-11-26	10.1104/pp.19.01254
Oryza sativa	SAMN13403718	MMC replicate 3: Megaspore Mother Cell	Ovule_MMC	Ovules at MMC stage	PRJNA591969	SRX7228930	1926628	--	2019-11-26	10.1104/pp.19.01254
Oryza sativa	SAMN13403717	MMC replicate 2: Megaspore Mother Cell	Ovule_MMC	Ovules at MMC stage	PRJNA591969	SRX7228929	1955303	--	2019-11-26	10.1104/pp.19.01254
Oryza sativa	SAMN13403722	MO replicate 1: Mature Ovlue	Ovule_M	Ovules at mature stage	PRJNA591969	SRX7228934	3193449	--	2019-11-26	10.1104/pp.19.01254
Oryza sativa	SAMN13403723	MO replicate 2: Mature Ovlue	Ovule_M	Ovules at mature stage	PRJNA591969	SRX7228919	3214521	--	2019-11-26	10.1104/pp.19.01254
Oryza sativa	SAMN13403724	MO replicate 3: Mature Ovlue	Ovule_M	Ovules at mature stage	PRJNA591969	SRX7228920	3656039	--	2019-11-26	10.1104/pp.19.01254
Oryza sativa	SAMN08740176	mature-pollen2		pollen	PRJNA439014	SRX3829191	2812433	--	2018-03-19	--
Oryza sativa	SAMN08740177	mature-pollen3		pollen	PRJNA439014	SRX3829192	1888228	--	2018-03-19	--
Oryza sativa	SAMN08740175	mature-pollen1		pollen	PRJNA439014	SRX3829193	2120998	--	2018-03-19	--
Ginkgo biloba	SAMN32648566	Gb-stem-1		stem	PRJNA922317	SRS16407762	2412768	--	2023-01-09	10.1093/treephys/tpad121
Ginkgo biloba	SAMN32648567	Gb-stem-2		stem	PRJNA922317	SRS16407763	2412738	--	2023-01-09	10.1093/treephys/tpad121
Ginkgo biloba	SAMN32648568	Gb-stem-3		stem	PRJNA922317	SRS16407764	2395079	--	2023-01-09	10.1093/treephys/tpad121
Ginkgo biloba	SAMN32648557	Gb-root-1		root	PRJNA922317	SRS16407766	2395048	--	2023-01-09	10.1093/treephys/tpad121
Ginkgo biloba	SAMN32648558	Gb-root-2		root	PRJNA922317	SRS16407767	2395155	--	2023-01-09	10.1093/treephys/tpad121
Ginkgo biloba	SAMN32648559	Gb-root-3		root	PRJNA922317	SRS16407768	2394899	--	2023-01-09	10.1093/treephys/tpad121
Ginkgo biloba	SAMN32648554	Gb-leaf-1		leaf	PRJNA922317	SRS16407758	2412445	--	2023-01-09	10.1093/treephys/tpad121
Ginkgo biloba	SAMN32648555	Gb-leaf-2		leaf	PRJNA922317	SRS16407759	2413316	--	2023-01-09	10.1093/treephys/tpad121
Ginkgo biloba	SAMN32648556	Gb-leaf-3		leaf	PRJNA922317	SRS16407760	2413269	--	2023-01-09	10.1093/treephys/tpad121
Ginkgo biloba	SAMN06314858	Ginkgo biloba chichi ch2		chichi	PRJNA373812	SRR5248405	7474376	--	2017-02-09	10.1016/j.gene.2018.05.066
Ginkgo biloba	SAMN06314858	Ginkgo biloba chichi ck		chichi	PRJNA373812	SRR5248406	7165659	--	2017-02-09	10.1016/j.gene.2018.05.066
Ginkgo biloba	SAMN06314858	Ginkgo biloba chichi ch1		chichi	PRJNA373812	SRR5248407	7593066	--	2017-02-09	10.1016/j.gene.2018.05.066
Nymphaea colorata	SAMC073132	Transcriptome sequencing of N. colorata mature leaf	Leaf	leaf	PRJCA001283	--	--	--	2019-09-13	10.1038/s41586-019-1852-5
Nymphaea colorata	SAMC073140	Transcriptome sequencing of N. colorata petal	Petal	petal	PRJCA001283	--	--	--	2019-09-13	10.1038/s41586-019-1852-5
Cycas panzhihuaensis	CNS0381401	Early-stage of pollinated ovule (Ovule 21d post-pollination) repeat1	Ovule 1	ovule	CNP0001756	CNX0315367	--	--	2022-03-01	10.1038/s41477-022-01129-7
Cycas panzhihuaensis	CNS0381401	Early-stage of pollinated ovule (Ovule 21d post-pollination) repeat2	Ovule 1	ovule	CNP0001756	CNX0315368	--	--	2022-03-01	10.1038/s41477-022-01129-7
Cycas panzhihuaensis	CNS0381401	Late-stage of pollinated ovule (Ovule 88d post-pollination) repeat1	Ovule 2	ovule	CNP0001756	CNX0315373	--	--	2022-03-01	10.1038/s41477-022-01129-7
Cycas panzhihuaensis	CNS0381401	Late-stage of pollinated ovule (Ovule 88d post-pollination) repeat2	Ovule 2	ovule	CNP0001756	CNX0315374	--	--	2022-03-01	10.1038/s41477-022-01129-7
Cycas panzhihuaensis	CNS0381401	Non-pollinated ovule repeat1	Ovule 3	ovule	CNP0001756	CNX0315380	--	--	2022-03-01	10.1038/s41477-022-01129-7
Cycas panzhihuaensis	CNS0381401	Non-pollinated ovule repeat2	Ovule 3	ovule	CNP0001756	CNX0315381	--	--	2022-03-01	10.1038/s41477-022-01129-7
Cycas panzhihuaensis	CNS0381401	Fertilized ovule (Ovule 119d post-pollination) repeat1	Ovule 4	ovule	CNP0001756	CNX0315371	--	--	2022-03-01	10.1038/s41477-022-01129-7
Cycas panzhihuaensis	CNS0381401	Fertilized ovule (Ovule 119d post-pollination) repeat2	Ovule 4	ovule	CNP0001756	CNX0315372	--	--	2022-03-01	10.1038/s41477-022-01129-7
Cycas panzhihuaensis	CNS0381401	Embryo	Embryo	embryo	CNP0001756	CNX0315369	--	--	2022-03-01	10.1038/s41477-022-01129-7
Cycas panzhihuaensis	CNS0381401	Pollen Sac/male cone	Pollen	pollen	CNP0001756	CNX0315383	--	--	2022-03-01	10.1038/s41477-022-01129-7
Cycas panzhihuaensis	CNS0381401	Primary root	Root	root	CNP0001756	CNX0315384	--	--	2022-03-01	10.1038/s41477-022-01129-7
Cycas panzhihuaensis	CNS0381401	Young leaf	Leaf	leaf	CNP0001756	CNX0315386	--	--	2022-03-01	10.1038/s41477-022-01129-7
Amborella trichopoda	SAMEA6873462	egg apparatus cell (large)	Egg_L	egg cell	E-MTAB-9190	ERS4601025	--	--	2021-04-14	10.1007/s00497-019-00361-0
Amborella trichopoda	SAMEA6873463	egg apparatus cell (medium)	Egg_M	egg cell	E-MTAB-9190	ERS4601026	--	--	2021-04-14	10.1007/s00497-019-00361-0
Amborella trichopoda	SAMEA6873464	egg apparatus cell (small)	Egg_S	egg cell	E-MTAB-9190	ERS4601027	--	--	2021-04-14	10.1007/s00497-019-00361-0
Amborella trichopoda	SAMEA6873465	plant ovary_1	Ovary	ovary	E-MTAB-9190	ERS4601043	--	--	2021-04-14	10.1007/s00497-019-00361-0
Amborella trichopoda	SAMEA6873466	plant ovary_2	Ovary	ovary	E-MTAB-9190	ERS4601044	--	--	2021-04-14	10.1007/s00497-019-00361-0
Amborella trichopoda	SAMEA6873467	plant ovary_3	Ovary	ovary	E-MTAB-9190	ERS4601045	--	--	2021-04-14	10.1007/s00497-019-00361-0
Amborella trichopoda	SAMEA6873468	pollen sperm cell_1	Pollen	pollen	E-MTAB-9190	ERS4601046	--	--	2021-04-14	10.1007/s00497-019-00361-0
Amborella trichopoda	SAMEA6873469	pollen sperm cell_2	Pollen	pollen	E-MTAB-9190	ERS4601047	--	--	2021-04-14	10.1007/s00497-019-00361-0
Amborella trichopoda	SAMEA6873470	pollen sperm cell_3	Pollen	pollen	E-MTAB-9190	ERS4601048	--	--	2021-04-14	10.1007/s00497-019-00361-0
Amborella trichopoda	SAMEA6873471	pollen tube (bicellular)_1	Pollen tube	pollen tubes	E-MTAB-9190	ERS4601049	--	--	2021-04-14	10.1007/s00497-019-00361-0
Amborella trichopoda	SAMEA6873472	pollen tube (bicellular)_2	Pollen tube	pollen tubes	E-MTAB-9190	ERS4601050	--	--	2021-04-14	10.1007/s00497-019-00361-0
Amborella trichopoda	SAMEA6873473	pollen tube (bicellular)_3	Pollen tube	pollen tubes	E-MTAB-9190	ERS4601051	--	--	2021-04-14	10.1007/s00497-019-00361-0
Amborella trichopoda	SAMEA6873474	pollen tube (bicellular)_4	Pollen tube	pollen tubes	E-MTAB-9190	ERS4601052	--	--	2021-04-14	10.1007/s00497-019-00361-0
Amborella trichopoda	SAMEA6873475	pollen tube (bicellular)_5	Pollen tube	pollen tubes	E-MTAB-9190	ERS4601053	--	--	2021-04-14	10.1007/s00497-019-00361-0
Amborella trichopoda	SAMEA6873476	pollen tube (bicellular)_6	Pollen tube	pollen tubes	E-MTAB-9190	ERS4601054	--	--	2021-04-14	10.1007/s00497-019-00361-0
Amborella trichopoda	SAMEA6873480	tepal (male)_1	Tepal	tepal	E-MTAB-9190	ERS4601058	--	--	2021-04-14	10.1007/s00497-019-00361-0
Amborella trichopoda	SAMEA6873481	tepal (male)_2	Tepal	tepal	E-MTAB-9190	ERS4601059	--	--	2021-04-14	10.1007/s00497-019-00361-0
Amborella trichopoda	SAMEA6873482	tepal (male)_3	Tepal	tepal	E-MTAB-9190	ERS4601060	--	--	2021-04-14	10.1007/s00497-019-00361-0

### Sheet: Sheet1
物种	参考文献	数据来源		accession number	组织
地钱	/	自测
小立碗藓
无油樟	Tomas
苏铁	The Cycas genome and the early evolution of seed plants	NCBI		PRJNA734434
睡莲		自测/叶片+花苞数据来源于蓝星睡莲（张老师）
银杏	Comprehensive analysis of JAZ family members in Ginkgo biloba reveals the regulatory role of the GbCOI1/GbJAZs/GbMYC2 module in ginkgolide biosynthesis	NCBI	The raw RNA-seq data of root, stem, leaf and MeJA-induced root of 2-year-old ginkgo seedlings were downloaded from the SRA database (accession number PRJNA922317). All other data including primers and amino acid sequences for phylogenetic analysis are available in supplementary files (see Tables S1 and S2 available as Supplementary data at Tree Physiology Online).	PRJNA922317	根茎叶
	Dynamic transcriptome and network-based analysis of yellow leaf mutant Ginkgo biloba	GinkgoDB	The datasets generated during the current study are available in the GinkgoDB repository, https://ginkgo.zju.edu.cn/project/T0002/ and also available in the Genome Sequence Archive (Genomics, Proteomics & Bioinformatics 2021) in National Genomics Data Center (Nucleic Acids Res 2022), China National Center for Bioinformation / Beijing Institute of Genomics, Chinese Academy of Sciences (GSA: CRA006…		叶
	Transcriptome profile analysis reveals the ontogenesis of rooted chichi in Ginkgo biloba L.	NCBI	Full data have been deposited in the NCBI Sequence Read Archive (SRA) (accession numbers SRR5248407 (ch1), SRR5248405 (ch2), SRR5248406 (ck)), and the assembled sequences in figshare (doi:https://doi.org/10.6084/m9.figshare.4664965).		rooted chichi
水稻		pollen/embryo sac是自测
拟南芥	Sperm cells are passive cargo of the pollen tube in plant fertilization	NCBI	The RNA-seq data are deposited to Gene Expression Omnibus with the accession number GSE98145.		花粉管
	A Comprehensive Online Database for Exploring 20000 Public Arabidopsis RNA-Seq Libraries	ARS	the Arabidopsis RNA-seq database (ARS) (http://ipf.sustech.edu.cn/pub/athrna/)		根茎叶、花粉、花粉管
